# Elevated mutation near crossovers inhibits the evolution of recombination

**DOI:** 10.1101/2025.11.01.685904

**Authors:** Bret A. Payseur, Sarah P. Otto

**Affiliations:** Laboratory of Genetics, University of Wisconsin-Madison, Madison, Wisconsin, U. S. A.; Department of Zoology and Biodiversity Research Centre, University of British Columbia, Vancouver, British Columbia, Canada

**Keywords:** recombination, deleterious mutation, epistasis, double-strand break, DNA repair

## Abstract

Recombination diversifies offspring genomes and helps ensure chromosome segregation during meiosis. Mutation rates are elevated near crossovers due to the induction of double-strand breaks and their imperfect repair, a byproduct of recombination typically ignored by theory designed to explain its evolution. To examine the evolutionary role of recombination-associated mutation, we analyze a population genetic model in which a modifier locus controls both the rate of recombination between two loci experiencing viability selection and the rate of mutation at those loci. Analytical and numerical results demonstrate that the advantage of recombination conferred by its capacity to remove epistatic, deleterious mutations is overcome by the selective cost of even small increases in the mutation rate. Simulations of finite populations show that recombination-associated mutation also decreases the probability of fixation of modifier alleles in the absence of epistasis. By incorporating the mutagenic effects of recombination, our analysis extends a rich body of theory to incorporate a molecular feature inherent in the formation of crossovers. Our findings suggest that higher recombination rate evolves by altering steps in the crossover pathway that are less likely to inflict mutational damage.
