## Supplementary material for "Elevated mutation near crossovers inhibits the evolution of recombination": Table S1

### Sheet: Sheet1
		Offspring frequency
Diploid parent	Frequency	MAB (x1)	MAb (x2)	MaB (x3)	Mab (x4)	mAB (x5)	mAb (x6)	maB (x7)	mab (x8)
MAB/MAB	x1^2	(1-uMM)^2	(1-uMM) uMM	(1-uMM) uMM	uMM^2	0	0	0	0
MAB/MAb	2 x1 x2	1/2 (1-uMM)^2	(1-uMM)/2 + 1/2 (1-uMM) uMM	1/2 (1-uMM) uMM	uMM/2 + uMM^2/2	0	0	0	0
MAB/MaB	2 x1 x3	1/2 (1-uMM)^2	1/2 (1-uMM) uMM	(1-uMM)/2 + 1/2 (1-uMM) uMM	uMM/2 + uMM^2/2	0	0	0	0
MAB/Mab	2 x1 x4	1/2 (1-rMM) (1-uMM)^2	1/2 rMM (1-uMM) + 1/2 (1-rMM) (1-uMM) uMM	1/2 rMM (1-uMM) + 1/2 (1-rMM) (1-uMM) uMM	(1-rMM)/2 + rMM uMM + 1/2 (1-rMM) uMM^2	0	0	0	0
MAB/mAB	2 x1 x5	1/2 (1-uMm)^2	1/2 (1-uMm) uMm	1/2 (1-uMm) uMm	uMm^2/2	1/2 (1-uMm)^2	1/2 (1-uMm) uMm	1/2 (1-uMm) uMm	uMm^2/2
MAB/mAb	2 x1 x6	1/2 (1-R) (1-rMm) (1-uMm)^2 + 1/2 R rMm (1-uMm)^2	1/2 R (1-rMm) (1-uMm) + 1/2 (1-R) rMm (1-uMm) + 1/2 (1-R) (1-rMm) (1-uMm) uMm + 1/2 R rMm (1-uMm) uMm	1/2 (1-R) (1-rMm) (1-uMm) uMm + 1/2 R rMm (1-uMm) uMm	1/2 R (1-rMm) uMm + 1/2 (1-R) rMm uMm + 1/2 (1-R) (1-rMm) uMm^2 + 1/2 R rMm uMm^2	1/2 R (1-rMm) (1-uMm)^2 + 1/2 (1-R) rMm (1-uMm)^2	1/2 (1-R) (1-rMm) (1-uMm) + 1/2 R rMm (1-uMm) + 1/2 R (1-rMm) (1-uMm) uMm + 1/2 (1-R) rMm (1-uMm) uMm	1/2 R (1-rMm) (1-uMm) uMm + 1/2 (1-R) rMm (1-uMm) uMm	1/2 (1-R) (1-rMm) uMm + (R rMm uMm)/2 + 1/2 R (1-rMm) uMm^2 + 1/2 (1-R) rMm uMm^2
MAB/maB	2 x1 x7	1/2 (1-R) (1-uMm)^2	1/2 (1-R) (1-uMm) uMm	1/2 R (1-uMm) + 1/2 (1-R) (1-uMm) uMm	(R uMm)/2 + 1/2 (1-R) uMm^2	1/2 R (1-uMm)^2	1/2 R (1-uMm) uMm	1/2 (1-R) (1-uMm) + 1/2 R (1-uMm) uMm	1/2 (1-R) uMm + (R uMm^2)/2
MAB/mab	2 x1 x8	1/2 (1-R) (1-rMm) (1-uMm)^2	1/2 (1-R) rMm (1-uMm) + 1/2 (1-R) (1-rMm) (1-uMm) uMm	1/2 R rMm (1-uMm) + 1/2 (1-R) (1-rMm) (1-uMm) uMm	1/2 R (1-rMm) + 1/2 (1-R) rMm uMm + (R rMm uMm)/2 + 1/2 (1-R) (1-rMm) uMm^2	1/2 R (1-rMm) (1-uMm)^2	1/2 R rMm (1-uMm) + 1/2 R (1-rMm) (1-uMm) uMm	1/2 (1-R) rMm (1-uMm) + 1/2 R (1-rMm) (1-uMm) uMm	1/2 (1-R) (1-rMm) + 1/2 (1-R) rMm uMm + (R rMm uMm)/2 + 1/2 R (1-rMm) uMm^2
MAb/MAb	x2^2	0	1-uMM	0	uMM	0	0	0	0
MAb/MaB	2 x2 x3	1/2 rMM (1-uMM)^2	1/2 (1-rMM) (1-uMM) + 1/2 rMM (1-uMM) uMM	1/2 (1-rMM) (1-uMM) + 1/2 rMM (1-uMM) uMM	rMM/2 + (1-rMM) uMM + (rMM uMM^2)/2	0	0	0	0
MAb/Mab	2 x2 x4	0	(1-uMM)/2	0	1/2 + uMM/2	0	0	0	0
MAb/mAB	2 x2 x5	1/2 R (1-rMm) (1-uMm)^2 + 1/2 (1-R) rMm (1-uMm)^2	1/2 (1-R) (1-rMm) (1-uMm) + 1/2 R rMm (1-uMm) + 1/2 R (1-rMm) (1-uMm) uMm + 1/2 (1-R) rMm (1-uMm) uMm	1/2 R (1-rMm) (1-uMm) uMm + 1/2 (1-R) rMm (1-uMm) uMm	1/2 (1-R) (1-rMm) uMm + (R rMm uMm)/2 + 1/2 R (1-rMm) uMm^2 + 1/2 (1-R) rMm uMm^2	1/2 (1-R) (1-rMm) (1-uMm)^2 + 1/2 R rMm (1-uMm)^2	1/2 R (1-rMm) (1-uMm) + 1/2 (1-R) rMm (1-uMm) + 1/2 (1-R) (1-rMm) (1-uMm) uMm + 1/2 R rMm (1-uMm) uMm	1/2 (1-R) (1-rMm) (1-uMm) uMm + 1/2 R rMm (1-uMm) uMm	1/2 R (1-rMm) uMm + 1/2 (1-R) rMm uMm + 1/2 (1-R) (1-rMm) uMm^2 + 1/2 R rMm uMm^2
MAb/mAb	2 x2 x6	0	(1-uMm)/2	0	uMm/2	0	(1-uMm)/2	0	uMm/2
MAb/maB	2 x2 x7	1/2 (1-R) rMm (1-uMm)^2	1/2 (1-R) (1-rMm) (1-uMm) + 1/2 (1-R) rMm (1-uMm) uMm	1/2 R (1-rMm) (1-uMm) + 1/2 (1-R) rMm (1-uMm) uMm	(R rMm)/ 2 + 1/2 (1-R) (1-rMm) uMm + 1/2 R (1-rMm) uMm + 1/2 (1-R) rMm uMm^2	1/2 R rMm (1-uMm)^2	1/2 R (1-rMm) (1-uMm) + 1/2 R rMm (1-uMm) uMm	1/2 (1-R) (1-rMm) (1-uMm) + 1/2 R rMm (1-uMm) uMm	1/2 (1-R) rMm + 1/2 (1-R) (1-rMm) uMm + 1/2 R (1-rMm) uMm + 1/2 R rMm uMm^2
MAb/mab	2 x2 x8	0	1/2 (1-R) (1-uMm)	0	R/2 + 1/2 (1-R) uMm	0	1/2 R (1-uMm)	0	(1-R)/2 + (R uMm)/2
MaB/MaB	x3^2	0	0	1-uMM	uMM	0	0	0	0
MaB/Mab	2 x3 x4	0	0	(1-uMM)/2	1/2 + uMM/2	0	0	0	0
MaB/mAB	2 x3 x5	1/2 R (1-uMm)^2	1/2 R (1-uMm) uMm	1/2 (1-R) (1-uMm) + 1/2 R (1-uMm) uMm	1/2 (1-R) uMm + (R uMm^2)/2	1/2 (1-R) (1-uMm)^2	1/2 (1-R) (1-uMm) uMm	1/2 R (1-uMm) + 1/2 (1-R) (1-uMm) uMm	(R uMm)/2 + 1/2 (1-R) uMm^2
MaB/mAb	2 x3 x6	1/2 R rMm (1-uMm)^2	1/2 R (1-rMm) (1-uMm) + 1/2 R rMm (1-uMm) uMm	1/2 (1-R) (1-rMm) (1-uMm) + 1/2 R rMm (1-uMm) uMm	1/2 (1-R) rMm + 1/2 (1-R) (1-rMm) uMm + 1/2 R (1-rMm) uMm + 1/2 R rMm uMm^2	1/2 (1-R) rMm (1-uMm)^2	1/2 (1-R) (1-rMm) (1-uMm) + 1/2 (1-R) rMm (1-uMm) uMm	1/2 R (1-rMm) (1-uMm) + 1/2 (1-R) rMm (1-uMm) uMm	(R rMm)/ 2 + 1/2 (1-R) (1-rMm) uMm + 1/2 R (1-rMm) uMm + 1/2 (1-R) rMm uMm^2
MaB/maB	2 x3 x7	0	0	(1-uMm)/2	uMm/2	0	0	(1-uMm)/2	uMm/2
MaB/mab	2 x3 x8	0	0	1/2 (1-R) (1-rMm) (1-uMm) + 1/2 R rMm (1-uMm)	1/2 R (1-rMm) + 1/2 (1-R) rMm + 1/2 (1-R) (1-rMm) uMm + ( R rMm uMm)/2	0	0	1/2 R (1-rMm) (1-uMm) + 1/2 (1-R) rMm (1-uMm)	1/2 (1-R) (1-rMm) + (R rMm)/2 + 1/2 R (1-rMm) uMm + 1/2 (1-R) rMm uMm
Mab/Mab	x4^2	0	0	0	1	0	0	0	0
Mab/mAB	2 x4 x5	1/2 R (1-rMm) (1-uMm)^2	1/2 R rMm (1-uMm) + 1/2 R (1-rMm) (1-uMm) uMm	1/2 (1-R) rMm (1-uMm) + 1/2 R (1-rMm) (1-uMm) uMm	1/2 (1-R) (1-rMm) + 1/2 (1-R) rMm uMm + (R rMm uMm)/2 + 1/2 R (1-rMm) uMm^2	1/2 (1-R) (1-rMm) (1-uMm)^2	1/2 (1-R) rMm (1-uMm) + 1/2 (1-R) (1-rMm) (1-uMm) uMm	1/2 R rMm (1-uMm) + 1/2 (1-R) (1-rMm) (1-uMm) uMm	1/2 R (1-rMm) + 1/2 (1-R) rMm uMm + (R rMm uMm)/2 + 1/2 (1-R) (1-rMm) uMm^2
Mab/mAb	2 x4 x6	0	1/2 R (1-uMm)	0	(1-R)/2 + (R uMm)/2	0	1/2 (1-R) (1-uMm)	0	R/2 + 1/2 (1-R) uMm
Mab/maB	2 x4 x7	0	0	1/2 R (1-rMm) (1-uMm) + 1/2 (1-R) rMm (1-uMm)	1/2 (1-R) (1-rMm) + (R rMm)/2 + 1/2 R (1-rMm) uMm + 1/2 (1-R) rMm uMm	0	0	1/2 (1-R) (1-rMm) (1-uMm) + 1/2 R rMm (1-uMm)	1/2 R (1-rMm) + 1/2 (1-R) rMm + 1/2 (1-R) (1-rMm) uMm + ( R rMm uMm)/2
Mab/mab	2 x4 x8	0	0	0	2026-01-02	0	0	0	2026-01-02
mAB/mAB	x5^2	0	0	0	0	(1-umm)^2	(1-umm) umm	(1-umm) umm	umm^2
mAB/mAb	2 x5 x6	0	0	0	0	1/2 (1-umm)^2	(1-umm)/2 + 1/2 (1-umm) umm	1/2 (1-umm) umm	umm/2 + umm^2/2
mAB/maB	2 x5 x7	0	0	0	0	1/2 (1-umm)^2	1/2 (1-umm) umm	(1-umm)/2 + 1/2 (1-umm) umm	umm/2 + umm^2/2
mAB/mab	2 x5 x8	0	0	0	0	1/2 (1-rmm) (1-umm)^2	1/2 rmm (1-umm) + 1/2 (1-rmm) (1-umm) umm	1/2 rmm (1-umm) + 1/2 (1-rmm) (1-umm) umm	(1-rmm)/2 + rmm umm + 1/2 (1-rmm) umm^2
mAb/mAb	x6^2	0	0	0	0	0	1-umm	0	umm
mAb/maB	2 x6 x7	0	0	0	0	1/2 rmm (1-umm)^2	1/2 (1-rmm) (1-umm) + 1/2 rmm (1-umm) umm	1/2 (1-rmm) (1-umm) + 1/2 rmm (1-umm) umm	rmm/2 + (1-rmm) umm + (rmm umm^2)/2
mAb/mab	2 x6 x8	0	0	0	0	0	(1-umm)/2	0	1/2 + umm/2
maB/maB	x7^2	0	0	0	0	0	0	1-umm	umm
maB/mab	2 x7 x8	0	0	0	0	0	0	(1-umm)/2	1/2 + umm/2
mab/mab	x8^2	0	0	0	0	0	0	0	1
					uMm/2
					0	0	0	0
					0	0	0
					0	0	(1-uMm)/
					0	0	0
					0
					0	0	0	1/2
					umm^2
					1/2 (1-umm)^2
					1/2 (1-rmm) (1-umm)^2
					0	1-umm	0
					1/2 rmm (1-umm)^2
					0	(1-umm)/2
					0	0	1-umm	umm
					0
					0	0	0	1}}
